# The CLASSY family controls tissue-specific DNA methylation patterns in Arabidopsis

**DOI:** 10.1101/2021.01.23.427869

**Authors:** Ming Zhou, Ceyda Coruh, Guanghui Xu, Clara Bourbousse, Alice Lambolez, Julie A. Law

## Abstract

DNA methylation shapes the epigenetic landscape of the genome, plays critical roles in regulating gene expression, and ensures transposon silencing. As evidenced by the numerous defects associated with aberrant DNA methylation landscapes, establishing proper tissue-specific methylation patterns is critical. Yet, how such differences arise remains a largely open question in both plants and animals. Here we demonstrate that CLASSY1-4 (CLSY1-4), four locus-specific regulators of DNA methylation that are differentially expressed during plant development, play major roles in controlling tissue-specific DNA methylation patterns. Depending on the tissue, the genetic requirements for specific CLSYs differ significantly and, on a global scale, certain *clsy* mutants are sufficient to largely shift the epigenetic landscape between tissues. Together, these findings not only reveal substantial epigenetic diversity between tissues, but assign these changes to specific CLSY proteins, revealing how locus-specific targeting combined with tissue-specific expression enables the CLSYs to generate epigenetic diversity during plant development.
