## Supplementary material for "The CLASSY family controls tissue-specific DNA methylation patterns in Arabidopsis": Table S1. Summary of mRNA-seq data

### Sheet: Table S1
Table S1. Summary of mRNAseq data
Genotypea#	Tissueb	Raw readsc	Uniquely mapped readsd	Ratio1
WT_1_rep1	leaves (Lv; true leaves 1 &2, 25DAG)	10363278	9644710	0.9307
WT_1_rep2	leaves (Lv; true leaves 1 &2, 25DAG)	9043632	8417970	0.9308
WT_2_rep1	leaves (Lv; true leaves 1 &2, 25DAG)	6570792	6166273	0.9384
WT_2_rep2	leaves (Lv; true leaves 1 &2, 25DAG)	6104527	5733054	0.9391
WT_3_rep1	leaves (Lv; true leaves 1 &2, 25DAG)	13676389	12930986	0.9455
WT_3_rep2	leaves (Lv; true leaves 1 &2, 25DAG)	5673985	5291422	0.9326
clsy1-7_rep1	leaves (Lv; true leaves 1 &2, 25DAG)	6692949	5992220	0.8953
clsy1-7_rep2	leaves (Lv; true leaves 1 &2, 25DAG)	8193113	7709227	0.9409
clsy2-2_rep1	leaves (Lv; true leaves 1 &2, 25DAG)	8111067	7583803	0.935
clsy2-2_rep2	leaves (Lv; true leaves 1 &2, 25DAG)	7200313	6774658	0.9409
clsy3-1_rep1	leaves (Lv; true leaves 1 &2, 25DAG)	5526193	4246101	0.7684
clsy3-1_rep2	leaves (Lv; true leaves 1 &2, 25DAG)	6888587	6419721	0.9319
clsy4-1_rep1	leaves (Lv; true leaves 1 &2, 25DAG)	7208877	6787355	0.9415
clsy4-1_rep2	leaves (Lv; true leaves 1 &2, 25DAG)	8773182	8210635	0.9359
clsy1-7,clsy2-2_rep1	leaves (Lv; true leaves 1 &2, 25DAG)	8361365	7741900	0.9259
clsy1-7,clsy2-2_rep2	leaves (Lv; true leaves 1 &2, 25DAG)	3025930	2786442	0.9209
clsy1-7,clsy2-2,clsy3-1,clsy4-1_rep1	leaves (Lv; true leaves 1 &2, 25DAG)	7154842	6682839	0.934
clsy1-7,clsy2-2,clsy3-1,clsy4-1_rep2	leaves (Lv; true leaves 1 &2, 25DAG)	6279353	5872766	0.9353
shh1-1_rep1	leaves (Lv; true leaves 1 &2, 25DAG)	10351685	9755657	0.9424
shh1-1_rep2	leaves (Lv; true leaves 1 &2, 25DAG)	7989299	7526240	0.942
nrpd1-4(pol-iv)_rep1	leaves (Lv; true leaves 1 &2, 25DAG)	7335523	6783063	0.9247
nrpd1-4(pol-iv)_rep2	leaves (Lv; true leaves 1 &2, 25DAG)	7218794	6655345	0.9219
WT_1_rep3	leaves (Lv; true leaves 1 &2, 25DAG)	10346238	9990310	0.9656
WT_1_rep4	leaves (Lv; true leaves 1 &2, 25DAG)	11085181	10704014	0.9656
WT_2_rep3	leaves (Lv; true leaves 1 &2, 25DAG)	10513994	10151869	0.9656
WT_2_rep4	leaves (Lv; true leaves 1 &2, 25DAG)	14351309	13819457	0.9629
WT_3_rep3	leaves (Lv; true leaves 1 &2, 25DAG)	12013136	11520589	0.959
WT_3_rep4	leaves (Lv; true leaves 1 &2, 25DAG)	10694171	10266668	0.96
clsy3-1,clsy4-1_rep3	leaves (Lv; true leaves 1 &2, 25DAG)	11728742	11332916	0.9663
clsy3-1,clsy4-1_rep4	leaves (Lv; true leaves 1 &2, 25DAG)	11180996	10811400	0.9669
clsy1-7,clsy2-2,clsy3-1,clsy4-1_rep3	leaves (Lv; true leaves 1 &2, 25DAG)	13495882	12988534	0.9624
clsy1-7,clsy2-2,clsy3-1,clsy4-1_rep4	leaves (Lv; true leaves 1 &2, 25DAG)	12363823	11916873	0.9639
nrpd1-4(pol-iv)_rep3	leaves (Lv; true leaves 1 &2, 25DAG)	11052931	10682178	0.9665
nrpd1-4(pol-iv)_rep4	leaves (Lv; true leaves 1 &2, 25DAG)	11224562	10838718	0.9656
WT_1_rep1	rosette (Rs; 15DAG)	10655534	9665081	0.907
WT_1_rep2	rosette (Rs; 15DAG)	11841312	10809100	0.9128
WT_2_rep1	rosette (Rs; 15DAG)	13148691	11832330	0.8999
WT_2_rep2	rosette (Rs; 15DAG)	11928577	10772167	0.9031
WT_3_rep1	rosette (Rs; 15DAG)	13330110	12193587	0.9147
WT_3_rep2	rosette (Rs; 15DAG)	9213416	8356591	0.907
clsy1-7_rep1	rosette (Rs; 15DAG)	13350920	12265106	0.9187
clsy1-7_rep2	rosette (Rs; 15DAG)	15486112	14219394	0.9182
clsy2-2_rep1	rosette (Rs; 15DAG)	10287289	9357946	0.9097
clsy2-2_rep2	rosette (Rs; 15DAG)	10722447	9794128	0.9134
clsy3-1_rep1	rosette (Rs; 15DAG)	8635684	7528024	0.8717
clsy3-1_rep2	rosette (Rs; 15DAG)	10309782	9363990	0.9083
clsy4-1_rep1	rosette (Rs; 15DAG)	12272133	11190475	0.9119
clsy4-1_rep2	rosette (Rs; 15DAG)	12175477	10949873	0.8993
clsy1-7,clsy2-2_rep1	rosette (Rs; 15DAG)	9814063	8892450	0.9061
clsy1-7,clsy2-2_rep2	rosette (Rs; 15DAG)	7710141	7175630	0.9307
clsy3-1,clsy4-1_rep1	rosette (Rs; 15DAG)	10503937	9587454	0.9127
clsy3-1,clsy4-1_rep2	rosette (Rs; 15DAG)	12629884	11548805	0.9144
clsy1-7,clsy2-2,clsy3-1,clsy4-1_rep1	rosette (Rs; 15DAG)	9897918	8806015	0.8897
clsy1-7,clsy2-2,clsy3-1,clsy4-1_rep2	rosette (Rs; 15DAG)	10674056	9790366	0.9172
shh1-1_rep1	rosette (Rs; 15DAG)	9319640	8554647	0.9179
shh1-1_rep2	rosette (Rs; 15DAG)	7839090	6996350	0.8925
nrpd1-4(pol-iv)_rep1	rosette (Rs; 15DAG)	10932003	9933922	0.9087
nrpd1-4(pol-iv)_rep2	rosette (Rs; 15DAG)	7563306	6902980	0.9127
WT_1_rep1	unfertilized ovules (Ov)	20545214	16706159	0.8131
WT_1_rep2	unfertilized ovules (Ov)	19133651	15608664	0.8158
WT_2_rep1	unfertilized ovules (Ov)	30145057	27874389	0.9247
WT_2_rep2	unfertilized ovules (Ov)	24752738	22768126	0.9198
WT_3_rep1	unfertilized ovules (Ov)	24904960	22255164	0.8936
WT_3_rep2	unfertilized ovules (Ov)	22268330	19948037	0.8958
clsy1-7_rep1	unfertilized ovules (Ov)	19498418	16067866	0.8241
clsy1-7_rep2	unfertilized ovules (Ov)	18273381	13736413	0.7517
clsy3-1_rep1	unfertilized ovules (Ov)	20152078	17682970	0.8775
clsy3-1_rep2	unfertilized ovules (Ov)	18885074	15916772	0.8428
clsy4-1_rep1	unfertilized ovules (Ov)	24233390	21212401	0.8753
clsy4-1_rep2	unfertilized ovules (Ov)	19785038	18019536	0.9108
clsy1-7,clsy2-2_rep1	unfertilized ovules (Ov)	21880252	19330213	0.8835
clsy1-7,clsy2-2_rep2	unfertilized ovules (Ov)	33558015	30331037	0.9038
clsy3-1,clsy4-1_rep1	unfertilized ovules (Ov)	18327172	15724264	0.858
clsy3-1,clsy4-1_rep2	unfertilized ovules (Ov)	21120963	18362578	0.8694
clsy1-7,clsy2-2,clsy3-1,clsy4-1_rep1	unfertilized ovules (Ov)	20290293	18054578	0.8898
clsy1-7,clsy2-2,clsy3-1,clsy4-1_rep2	unfertilized ovules (Ov)	23710698	20897010	0.8813
shh1-1_rep1	unfertilized ovules (Ov)	20396780	18249996	0.8947
shh1-1_rep2	unfertilized ovules (Ov)	24104111	20835512	0.8644
nrpd1-4(pol-iv)_rep1	unfertilized ovules (Ov)	20394053	18252958	0.895
nrpd1-4(pol-iv)_rep2	unfertilized ovules (Ov)	17983141	15523163	0.8632
WT_2_rep3	unfertilized ovules (Ov)	12978214	12571550	0.9687
WT_2_rep4	unfertilized ovules (Ov)	15536448	14997561	0.9653
clsy2-2_rep3	unfertilized ovules (Ov)	9690739	9407591	0.9708
clsy2-2_rep4	unfertilized ovules (Ov)	15937361	15370032	0.9644
a rep1 and rep2 or rep3 and rep 4 indicate biological replicates from two sets of sequencing. For each set the plant lines used were all grown together and the RNAseq libraries were generated in parallel.
# Flower data is reported in Zhou et al. 2018 PMCID: PMC6317521
b DAG= days after germination; see methods for growth conditions.
c Total reads from HiSeq2500.
d Reads aligned to the TAIR10 genome using STAR (version 2.5.0c). Reads that uniquely mapped with no more than 2 mismatches are kept.
1 Percent of uniquely mapped reads in raw reads.
