## Supplementary material for "The CLASSY family controls tissue-specific DNA methylation patterns in Arabidopsis": Table S2. Summary of smRNA-seq data

### Sheet: Table S2 Mulitmapping
Table S2. Summary of smRNAseq data
Samples		Read Processing		ShortStack Mapping		Filtering for 3' mismatchesf			Unique vs Multimapping		Reads per size class
Genotypesa#	Tissuesb	Raw readsc	Short readsd	Unique and multi-mapped readse	Ratio1	Reads with internal mismatches	Perfectly matched reads & reads with a single 3' mismatch	Ratio2	Unique readsg	Multi readsg	21nt reads	Ratio3	22nt reads	Ratio4	23nt reads	Ratio5	24nt reads	Ratio6
WT_rep1	leaves (Lv; true leaves 1 &2, 25DAG)	11870624	21886	9386890	0.790766	869101	8517789	0.907413	2452345	6065444	1278195	0.150062	1206759	0.141675	907356	0.106525	1627570	0.191079
WT_rep2	leaves (Lv; true leaves 1 &2, 25DAG)	13725250	359680	11776396	0.85801	1030462	10745934	0.912498	2747534	7998400	1554378	0.144648	1121090	0.104327	933640	0.0868831	1599886	0.148883
WT_rep3	leaves (Lv; true leaves 1 &2, 25DAG)	15693517	417284	13821699	0.880727	1266145	12555554	0.908394	4119399	8436155	1913745	0.152422	1354704	0.107897	1141602	0.0909241	2317639	0.184591
clsy1-7	leaves (Lv; true leaves 1 &2, 25DAG)	8627287	114348	7028677	0.814703	640802	6387875	0.90883	1540960	4846915	1238379	0.193864	924324	0.1447	361085	0.0565266	518094	0.0811058
clsy2-2	leaves (Lv; true leaves 1 &2, 25DAG)	13863268	245671	11940210	0.861284	956136	10984074	0.919923	3110378	7873696	1888256	0.171909	1221180	0.111177	967419	0.0880747	1762650	0.160473
clsy3-1	leaves (Lv; true leaves 1 &2, 25DAG)	15225176	313015	13366904	0.877947	1176312	12190592	0.911998	2831893	9358699	1804568	0.14803	1180918	0.0968713	1022206	0.083852	1635041	0.134123
clsy4-1	leaves (Lv; true leaves 1 &2, 25DAG)	12561767	435626	10660200	0.848623	871368	9788832	0.91826	2444645	7344187	1307193	0.133539	1019383	0.104137	904024	0.0923526	1533819	0.156691
clsy1-7,clsy2-2	leaves (Lv; true leaves 1 &2, 25DAG)	15214837	423483	11022818	0.724478	1070615	9952203	0.902873	1710259	8241944	1737533	0.174588	1047661	0.105269	558377	0.0561059	635996	0.063905
clsy3-1,clsy4-1	leaves (Lv; true leaves 1 &2, 25DAG)	16427684	402425	12203354	0.742853	1208935	10994419	0.900934	3022780	7971639	1675433	0.152389	1094564	0.0995563	808290	0.0735182	1505596	0.136942
clsy1-7,clsy2-2,clsy3-1,clsy4-1	leaves (Lv; true leaves 1 &2, 25DAG)	11037196	135353	8573037	0.77674	766837	7806200	0.910552	1348813	6457387	1114853	0.142816	745129	0.0954535	441808	0.0565971	437248	0.0560129
shh1-1	leaves (Lv; true leaves 1 &2, 25DAG)	20362509	299146	16694359	0.819858	1476762	15217597	0.911541	3274235	11943362	2747133	0.180523	1610706	0.105845	658212	0.0432533	824039	0.0541504
nprd1-4 (pol-iv)	leaves (Lv; true leaves 1 &2, 25DAG)	13103779	209888	11334755	0.864999	867915	10466840	0.923429	1892815	8574025	1636882	0.156387	1121169	0.107116	584020	0.0557972	606509	0.0579458
WT_rep1	rosette (Rs; 15DAG)	14501631	402992	12321464	0.849661	1019818	11301646	0.917232	3381273	7920373	1592184	0.140881	1214056	0.107423	1006902	0.0890934	2093800	0.185265
WT_rep2	rosette (Rs; 15DAG)	14949295	177340	13467451	0.900875	1123043	12344408	0.916611	3351861	8992547	1692907	0.13714	1293135	0.104755	1085347	0.0879222	2098655	0.170009
WT_rep3	rosette (Rs; 15DAG)	7705190	152447	6461677	0.838614	599270	5862407	0.907258	2394057	3468350	911344	0.155456	785855	0.13405	618516	0.105505	1516479	0.258679
clsy1-7	rosette (Rs; 15DAG)	13820714	408201	11836380	0.856423	1024095	10812285	0.913479	2298595	8513690	1581771	0.146294	1148646	0.106235	791703	0.0732225	1185215	0.109617
clsy2-2	rosette (Rs; 15DAG)	9040205	129600	7929486	0.877136	774999	7154487	0.902264	2272917	4881570	1031982	0.144243	836939	0.116981	686239	0.0959173	1362903	0.190496
clsy3-1	rosette (Rs; 15DAG)	12042312	662314	10051453	0.834678	836964	9214489	0.916732	2733963	6480526	1392582	0.15113	875862	0.0950527	790032	0.085738	1597766	0.173397
clsy4-1	rosette (Rs; 15DAG)	13819272	529799	11905706	0.861529	1041928	10863778	0.912485	3963061	6900717	1688117	0.155389	1231176	0.113329	1032252	0.0950178	2387185	0.219738
clsy1-7,clsy2-2	rosette (Rs; 15DAG)	15536943	214394	13902230	0.894785	1151584	12750646	0.917166	2484125	10266521	1740703	0.136519	1297710	0.101776	918913	0.072068	1300947	0.10203
clsy3-1,clsy4-1	rosette (Rs; 15DAG)	16880371	259272	15134992	0.896603	1228426	13906566	0.918835	3404271	10502295	1719377	0.123638	1305933	0.0939077	1189143	0.0855095	2035107	0.146341
clsy1-7,clsy2-2,clsy3-1,clsy4-1	rosette (Rs; 15DAG)	10316506	347499	9021763	0.874498	774140	8247623	0.914192	1355092	6892531	1118860	0.135658	740790	0.0898186	509469	0.0617716	513939	0.0623136
shh1-1	rosette (Rs; 15DAG)	12038494	786296	10244807	0.851004	912070	9332737	0.910972	2291406	7041331	1478293	0.158399	950336	0.101828	621365	0.0665791	1010120	0.108234
nprd1-4 (pol-iv)	rosette (Rs; 15DAG)	15212863	564275	12834624	0.843669	1136082	11698542	0.911483	2240914	9457628	1914478	0.163651	1185876	0.10137	679343	0.0580707	730293	0.062426
WT_rep1	unfertilized ovules (Ov)	13573396	486019	11484203	0.846082	1080930	10403273	0.905877	5928573	4474700	903826	0.086879	1060864	0.101974	1113589	0.107042	3980278	0.382599
WT_rep2	unfertilized ovules (Ov)	13857119	777338	11787317	0.850633	1071833	10715484	0.909069	5093918	5621566	902694	0.084242	1019498	0.0951425	1086885	0.101431	3443906	0.321395
WT_rep3*	unfertilized ovules (Ov)	11361925	45289	10447984	0.919561	853320	9594664	0.918327	5299907	4294757	807475	0.0841588	923018	0.0962012	996150	0.103823	3525266	0.367419
clsy1-7	unfertilized ovules (Ov)	10618334	260631	9551066	0.899488	758815	8792251	0.920552	4293952	4498299	725312	0.0824945	797680	0.0907253	869866	0.0989355	2836384	0.3226
clsy2-2*	unfertilized ovules (Ov)	10218572	40046	9398584	0.919755	857859	8540725	0.908725	3842839	4697886	697499	0.0816674	767795	0.0898981	863025	0.101048	2598378	0.304234
clsy3-1*	unfertilized ovules (Ov)	9073575	89963	7842697	0.864345	880753	6961944	0.887698	2463556	4498388	557464	0.080073	499786	0.0717883	598771	0.0860063	1829333	0.262762
clsy4-1*	unfertilized ovules (Ov)	13298435	77003	12233179	0.919896	1372307	10860872	0.887821	6886661	3974211	1021437	0.0940474	1157835	0.106606	1151221	0.105997	4409479	0.405997
clsy1-7,clsy2-2*	unfertilized ovules (Ov)	5917323	72529	5370785	0.907638	420591	4950194	0.921689	2992419	1957775	404503	0.0817146	462823	0.0934959	490702	0.0991278	1995273	0.40307
clsy3-1,clsy4-1*	unfertilized ovules (Ov)	8824515	170121	7706391	0.873293	748262	6958129	0.902904	1780928	5177201	731429	0.105119	537708	0.0772777	559471	0.0804054	1063012	0.152773
clsy1-7,clsy2-2,clsy3-1,clsy4-1*	unfertilized ovules (Ov)	8652827	174434	6458928	0.746453	627148	5831780	0.902902	1120322	4711458	608176	0.104287	429265	0.0736079	425894	0.0730298	518199	0.0888578
shh1-1*	unfertilized ovules (Ov)	10385527	210250	9358600	0.901119	799699	8558901	0.914549	4522612	4036289	713920	0.0834126	775639	0.0906237	821366	0.0959663	2921037	0.341286
nprd1-4 (pol-iv)*	unfertilized ovules (Ov)	8237005	171369	7061474	0.857287	646942	6414532	0.908384	1147130	5267402	636742	0.0992655	488664	0.0761808	485601	0.0757033	598324	0.0932763
a rep1, rep2, and rep3 indicate biological replicates. (*) represents small RNA libraries were generated and sequenced in a seperated set.
# Flower data is reported in Zhou et al. 2018 PMCID: PMC6317521
b DAG= days after germination; see methods for growth conditions.
c Total reads from HiSeq2500.
d Reads less than 15nt removed by cutadapt (version 1.9.1).
e Reads aligned to the TAIR10 genome using ShortStack3.8.1 with the --mmap f option and allowing 1 mismatch.
f Filtering ShortStack3.8.1 mapped reads with a JSON script to keep only perfectly matched reads and reads with a single mismatch at the last 3' nucleotide (Zhai et al., 2015, Cell).
g Number of unique and multi mapped reads kept for downstream analyses.
1 Percent of raw reads mapped to the TAIR10 genome
2 Percent of reads kept after JSON filtering.
3-6 Percent of 21, 22, 23, and 24nt reads, respectively.

### Sheet: Table S2 UniqueMapping
Table S2. Summary of smRNAseq data
Samples		Read processing		ShortStack mapping		Filtering for 3' mismatchesf			Reads per size class
Genotypea#	Tissueb	Raw readsc	Short readsd	Uniquely mapped readse	Ratio1	Reads with internal mismatches	Perfectly matched reads & reads with a single 3' mismatch	Ratio2	21nt reads	Ratio3	22nt reads	Ratio4	23nt reads	Ratio5	24nt reads	Ratio6
WT_rep1	leaves (Lv; true leaves 1 &2, 25DAG)	11870624	21886	2689476	0.226566	237131	2452345	0.91183	578530	0.235909	204982	0.0835861	306305	0.124903	768848	0.313515
WT_rep2	leaves (Lv; true leaves 1 &2, 25DAG)	13725250	359680	3065542	0.223351	318008	2747534	0.896264	618237	0.225015	250092	0.0910242	322371	0.117331	829194	0.301796
WT_rep3	leaves (Lv; true leaves 1 &2, 25DAG)	15693517	417284	4565875	0.29094	446476	4119399	0.902215	929730	0.225696	397756	0.0965568	513506	0.124656	1385426	0.336318
clsy1-7	leaves (Lv; true leaves 1 &2, 25DAG)	8627287	114348	1698382	0.196862	157422	1540960	0.907311	623211	0.40443	108229	0.0702348	65702	0.0426371	157966	0.102511
clsy2-2	leaves (Lv; true leaves 1 &2, 25DAG)	13863268	245671	3396557	0.245004	286179	3110378	0.915744	813291	0.261477	252692	0.0812416	374631	0.120445	920274	0.295872
clsy3-1	leaves (Lv; true leaves 1 &2, 25DAG)	15225176	313015	3128526	0.205484	296633	2831893	0.905184	726681	0.256606	217460	0.0767896	323775	0.114332	772920	0.272934
clsy4-1	leaves (Lv; true leaves 1 &2, 25DAG)	12561767	435626	2691967	0.214298	247322	2444645	0.908126	491085	0.200882	211223	0.0864023	351477	0.143774	793132	0.324436
clsy1-7,clsy2-2	leaves (Lv; true leaves 1 &2, 25DAG)	15214837	423483	1981297	0.130221	271038	1710259	0.863202	672051	0.392953	128642	0.0752178	73020	0.0426953	151257	0.088441
clsy3-1,clsy4-1	leaves (Lv; true leaves 1 &2, 25DAG)	16427684	402425	3380302	0.205769	357522	3022780	0.894234	823761	0.272518	218921	0.0724237	305354	0.101018	820133	0.271317
clsy1-7,clsy2-2,clsy3-1,clsy4-1	leaves (Lv; true leaves 1 &2, 25DAG)	11037196	135353	1514391	0.137208	165578	1348813	0.890664	443694	0.328951	81846	0.06068	47230	0.035016	80878	0.0599624
shh1-1	leaves (Lv; true leaves 1 &2, 25DAG)	20362509	299146	3614196	0.177493	339961	3274235	0.905937	1309217	0.399854	216649	0.0661678	91881	0.0280618	218983	0.0668807
nprd1-4 (pol-iv)	leaves (Lv; true leaves 1 &2, 25DAG)	13103779	209888	2080305	0.158756	187490	1892815	0.909874	693468	0.366369	122321	0.0646239	67184	0.0354942	120075	0.0634373
WT_rep1	rosette (Rs; 15DAG)	14501631	402992	3701718	0.255262	320445	3381273	0.913433	734975	0.217366	315413	0.0932823	371304	0.109812	1107375	0.327502
WT_rep2	rosette (Rs; 15DAG)	14949295	177340	3680170	0.246177	328309	3351861	0.91079	713445	0.21285	307158	0.091638	363975	0.108589	1057296	0.315436
WT_rep3	rosette (Rs; 15DAG)	7705190	152447	2624201	0.340576	230144	2394057	0.912299	525429	0.219472	223542	0.0933737	299830	0.125239	861612	0.359896
clsy1-7	rosette (Rs; 15DAG)	13820714	408201	2537466	0.183599	238871	2298595	0.905862	647945	0.281887	216852	0.0943411	161040	0.0700602	446409	0.19421
clsy2-2	rosette (Rs; 15DAG)	9040205	129600	2510718	0.277728	237801	2272917	0.905286	500314	0.22012	203616	0.0895836	252542	0.111109	705326	0.310318
clsy3-1	rosette (Rs; 15DAG)	12042312	662314	2988696	0.248183	254733	2733963	0.914768	627850	0.229648	214399	0.0784206	285022	0.104252	841638	0.307845
clsy4-1	rosette (Rs; 15DAG)	13819272	529799	4343576	0.314313	380515	3963061	0.912396	894584	0.225731	371296	0.0936892	469563	0.118485	1382458	0.348836
clsy1-7,clsy2-2	rosette (Rs; 15DAG)	15536943	214394	2741927	0.176478	257802	2484125	0.905978	634781	0.255535	231934	0.0933665	168807	0.0679543	458121	0.184419
clsy3-1,clsy4-1	rosette (Rs; 15DAG)	16880371	259272	3732768	0.221131	328497	3404271	0.911996	648384	0.190462	263612	0.0774357	367256	0.107881	1001454	0.294176
clsy1-7,clsy2-2,clsy3-1,clsy4-1	rosette (Rs; 15DAG)	10316506	347499	1500683	0.145464	145591	1355092	0.902984	397491	0.293331	88971	0.0656568	54434	0.04017	72942	0.0538281
shh1-1	rosette (Rs; 15DAG)	12038494	786296	2528557	0.210039	237151	2291406	0.906211	622834	0.271813	211582	0.0923372	140820	0.0614557	409469	0.178698
nprd1-4 (pol-iv)	rosette (Rs; 15DAG)	15212863	564275	2491231	0.163758	250317	2240914	0.899521	814193	0.363331	154547	0.0689661	77175	0.0344391	114611	0.0511448
WT_rep1	unfertilized ovules (Ov)	13573396	486019	6516449	0.48009	587876	5928573	0.909786	457592	0.0771842	656567	0.110746	710157	0.119785	3379034	0.569957
WT_rep2	unfertilized ovules (Ov)	13857119	777338	5600939	0.404192	507021	5093918	0.909476	389228	0.0764103	544528	0.106898	597829	0.117361	2801928	0.550054
WT_rep3*	unfertilized ovules (Ov)	11361925	45289	5777467	0.508494	477560	5299907	0.917341	388338	0.0732726	559689	0.105604	629517	0.118779	2998697	0.565802
clsy1-7	unfertilized ovules (Ov)	10618334	260631	4661880	0.439041	367928	4293952	0.921077	346653	0.0807305	460743	0.1073	526474	0.122608	2352937	0.547965
clsy2-2*	unfertilized ovules (Ov)	10218572	40046	4174353	0.408506	331514	3842839	0.920583	289716	0.0753911	387167	0.10075	466210	0.121319	2074971	0.539958
clsy3-1*	unfertilized ovules (Ov)	9073575	89963	2756394	0.303783	292838	2463556	0.89376	196523	0.0797721	169528	0.0688143	236970	0.0961902	1275201	0.517626
clsy4-1*	unfertilized ovules (Ov)	13298435	77003	7724488	0.580857	837827	6886661	0.891536	560785	0.0814306	797730	0.115837	820633	0.119163	3894682	0.56554
clsy1-7,clsy2-2*	unfertilized ovules (Ov)	5917323	72529	3234476	0.546611	242057	2992419	0.925163	224705	0.0750914	308402	0.103061	338654	0.113171	1752945	0.585795
clsy3-1,clsy4-1*	unfertilized ovules (Ov)	8824515	170121	1987423	0.225216	206495	1780928	0.896099	250995	0.140935	138673	0.0778656	162900	0.0914692	583434	0.327601
clsy1-7,clsy2-2,clsy3-1,clsy4-1*	unfertilized ovules (Ov)	8652827	174434	1261604	0.145803	141282	1120322	0.888014	193262	0.172506	81092	0.0723828	76888	0.0686303	169633	0.151415
shh1-1*	unfertilized ovules (Ov)	10385527	210250	4933531	0.475039	410919	4522612	0.916709	359802	0.0795562	461988	0.102151	516296	0.114159	2488589	0.550255
nprd1-4 (pol-iv)*	unfertilized ovules (Ov)	8237005	171369	1273309	0.154584	126179	1147130	0.900905	177816	0.155009	83537	0.0728226	82057	0.0715324	197470	0.172143
a rep1, rep2, and rep3 indicate biological replicates. (*) represents small RNA libraries were generated and sequenced in a seperated set.
# Flower data is from Zhou et al. 2018 PMCID: PMC6317521
b DAG= days after germination; see methods for growth conditions.
c Total reads from HiSeq2500.
d Reads less than 15nt removed by cutadapt (v1.9.1).
e Reads aligned to the TAIR10 genome using ShortStack3.8.1 with the --mmap n and --bowtie_m 1 options, allowing 1 mismatch.
f Filtering ShortStack3.8.1 mapped reads with a JSON script to keep only perfectly matched reads and reads with a single mismatch at the last 3' nucleotide (Zhai et al., 2015, Cell).
1 Percent of raw reads mapped to the TAIR10 genome
2 Percent of reads kept after JSON filtering.
3-6 Percent of 21, 22, 23, and 24nt reads, respectively.
