## Supplementary material for "The CLASSY family controls tissue-specific DNA methylation patterns in Arabidopsis": Table S3. Summary of MethylC-seq data

### Sheet: Table S3
Table S3. Summary of MethylC-seq data
Genotype	Tissuea#	Raw readsb	Mapped readsc	Mappabilityd	Retained readse	Total covered basesf	Coverageg	% methylationh			Conversion ratei
								mCG	mCHG	mCHH	mCG	mCHG	mCHH
WT_rep1	leaves (Lv; true leaves 1 &2, 25DAG)	122719084	93937585	0.765468	69762278	3488113900	29.3119	0.21929	0.0648101	0.0191929	0.996195	0.995929	0.996059
WT_rep2	leaves (Lv; true leaves 1 &2, 25DAG)	109711808	84939880	0.774209	63211664	3160583200	26.5595	0.218697	0.0638434	0.0196198	0.996138	0.996025	0.99591
WT_rep3	leaves (Lv; true leaves 1 &2, 25DAG)	116246005	90239033	0.776276	67270389	3363519450	28.2649	0.229783	0.0695612	0.0206145	0.996153	0.995839	0.995838
clsy1-7	leaves (Lv; true leaves 1 &2, 25DAG)	125262035	97348780	0.777161	71575259	3578762950	30.0736	0.214198	0.0594724	0.0153994	0.996425	0.996382	0.996037
clsy2-2	leaves (Lv; true leaves 1 &2, 25DAG)	113235302	86478261	0.763704	65028563	3251428150	27.3229	0.217524	0.0639859	0.0189408	0.99671	0.996264	0.996001
clsy3-1	leaves (Lv; true leaves 1 &2, 25DAG)	105216405	82424200	0.783378	62983745	3149187250	26.4638	0.216284	0.0639659	0.0188147	0.996258	0.995981	0.996032
clsy4-1	leaves (Lv; true leaves 1 &2, 25DAG)	119905249	92654252	0.772729	68297453	3414872650	28.6964	0.216593	0.062214	0.0189802	0.996122	0.99594	0.995903
clsy1-7,clsy2-2	leaves (Lv; true leaves 1 &2, 25DAG)	105952128	82299781	0.776764	61683328	3084166400	25.9174	0.223042	0.0620975	0.0166472	0.996352	0.995953	0.995846
clsy3-1,clsy4-1	leaves (Lv; true leaves 1 &2, 25DAG)	116560322	92581832	0.794283	68662625	3433131250	28.8498	0.214852	0.0639344	0.018527	0.996035	0.995807	0.995644
clsy1-7,clsy2-2,clsy3-1,clsy4-1	leaves (Lv; true leaves 1 &2, 25DAG)	122012664	96591344	0.79165	70427551	3521377550	29.5914	0.210477	0.0600794	0.0145617	0.995722	0.995794	0.995566
shh1-1	leaves (Lv; true leaves 1 &2, 25DAG)	109559681	86843922	0.792663	62696252	3134812600	26.343	0.236897	0.0672204	0.0175389	0.995733	0.99534	0.99518
nrpd1-4 (pol-iv)	leaves (Lv; true leaves 1 &2, 25DAG)	151008396	117148164	0.775773	79510088	3975504400	33.4076	0.220359	0.0579974	0.0150844	0.996112	0.995748	0.99553
WT_rep1	rosette (Rs; 15DAG)	209196312	157443252	0.75261	97089778	4854488900	40.794	0.235303	0.0702665	0.0177641	0.996667	0.996234	0.996178
WT_rep2	rosette (Rs; 15DAG)	126007930	96818443	0.768352	65569333	3278466650	27.5501	0.236545	0.0687824	0.0174289	0.996489	0.996252	0.996169
WT_rep3	rosette (Rs; 15DAG)	102409448	80523396	0.786289	49951338	2497566900	20.988	0.284559	0.0971076	0.0258768	0.996245	0.995709	0.995589
clsy1-7	rosette (Rs; 15DAG)	119118988	90697049	0.761399	61051259	3052562950	25.6518	0.241774	0.0686368	0.0157525	0.996207	0.996201	0.99584
clsy2-2	rosette (Rs; 15DAG)	144420868	107610491	0.745117	70636333	3531816650	29.6791	0.231102	0.0674884	0.0171977	0.996243	0.995701	0.995673
clsy3-1	rosette (Rs; 15DAG)	91959714	69237222	0.752908	49637436	2481871800	20.8561	0.230984	0.0676984	0.0173479	0.996131	0.995724	0.99583
clsy4-1	rosette (Rs; 15DAG)	117785467	89601112	0.760714	60844257	3042212850	25.5648	0.232674	0.0661734	0.0173703	0.996191	0.995744	0.995549
clsy1-7,clsy2-2	rosette (Rs; 15DAG)	107409827	81663869	0.760302	57678300	2883915000	24.2346	0.242619	0.0692458	0.0162952	0.9959	0.995861	0.995791
clsy3-1,clsy4-1	rosette (Rs; 15DAG)	92776414	72254936	0.778807	51126352	2556317600	21.4817	0.22986	0.0667752	0.0169854	0.996077	0.995993	0.995837
clsy1-7,clsy2-2,clsy3-1,clsy4-1	rosette (Rs; 15DAG)	143318267	111971224	0.781277	74291832	3714591600	31.2151	0.232397	0.0639351	0.0131336	0.996301	0.996154	0.995961
shh1-1	rosette (Rs; 15DAG)	99405083	76438774	0.768962	51467887	2573394350	21.6252	0.238032	0.0630559	0.0141699	0.996525	0.99596	0.995862
nrpd1-4 (pol-iv)	rosette (Rs; 15DAG)	82990136	63940598	0.77046	45951925	2297596250	19.3075	0.233487	0.0603558	0.0127202	0.996328	0.99635	0.996115
WT_rep1	unfertilized ovules (Ov)	99041472	73862157	0.74577	56693909	2834695450	23.821	0.258516	0.0945277	0.0117383	0.996493	0.995909	0.996155
WT_rep2	unfertilized ovules (Ov)	137061254	102014099	0.744296	73381602	3669080100	30.8326	0.257698	0.0948488	0.0110223	0.99709	0.99655	0.996622
WT_rep3	unfertilized ovules (Ov)	144046533	107106000	0.743551	75565084	3778254200	31.75	0.256716	0.0962803	0.0114147	0.996942	0.99682	0.996623
clsy1-7	unfertilized ovules (Ov)	118509972	86742263	0.731941	63965385	3198269250	26.8762	0.265815	0.0996769	0.0118303	0.996814	0.996747	0.99649
clsy2-2	unfertilized ovules (Ov)	116119453	85082091	0.732712	62732532	3136626600	26.3582	0.266948	0.101744	0.0127342	0.996166	0.995819	0.996092
clsy3-1	unfertilized ovules (Ov)	142709391	107767382	0.755153	76661096	3833054800	32.2105	0.258337	0.09835	0.0125894	0.99671	0.996419	0.996414
clsy4-1	unfertilized ovules (Ov)	100762176	75002265	0.744349	57255541	2862777050	24.057	0.257057	0.0947131	0.0110988	0.99699	0.996462	0.996494
clsy1-7,clsy2-2	unfertilized ovules (Ov)	138637883	104516591	0.753882	74630458	3731522900	31.3573	0.263193	0.0968294	0.0115196	0.99673	0.996532	0.996381
clsy3-1,clsy4-1	unfertilized ovules (Ov)	105835775	81393983	0.769059	61644966	3082248300	25.9012	0.254978	0.0932346	0.0108256	0.99647	0.996635	0.996298
clsy1-7,clsy2-2,clsy3-1,clsy4-1	unfertilized ovules (Ov)	96276203	74007323	0.768698	56882254	2844112700	23.9001	0.25709	0.0915167	0.00941009	0.996586	0.996436	0.996153
shh1-1	unfertilized ovules (Ov)	149920378	115006979	0.76712	65931550	3296577500	27.7023	0.313122	0.131164	0.0178509	0.995895	0.995724	0.995173
nrpd1-4 (pol-iv)	unfertilized ovules (Ov)	109005488	82484583	0.756701	62371528	3118576400	26.2065	0.25692	0.0882524	0.00953417	0.996412	0.996119	0.995993
a DAG= days after germination; see methods for growth conditions.
# Flower data is reported in Zhou et al. 2018 PMCID: PMC6317521
b Total reads from HiSeq2500.
c Reads mapped to TAIR10 using bs_seeker2-align.py from BS-Seeker2 (v2.0.8) with default parameters as well as the following options: -m 0.04 (two mismatches allowed) --aligner=bowtie (alignment using bowtie).
d Mappability = Mapped reads / Raw reads
e Reads remaing after removing exact duplicates using MarkDuplicates of picard (v2.16.0).
f Total Covered Bases = Retained Reads x 50 (read length).
g TAIR10 (119Mb) coverage = Total Covered Bases / 119Mb.
h % methylation = methylated Cs in the indicated context (CG, CHG and CHH) / total C of that context.
i Conversion Rates were calculated by mapping the bisulfite reads to chroloplast genome and substracting the % methylation from 1.
