## Supplementary material for "The CLASSY family controls tissue-specific DNA methylation patterns in Arabidopsis": Table S4. 21-24nt small RNA clusters

### Sheet: Table S4 smRNA_cluster#_Multi
Table S4. 21-24nt small RNA clustersa
Genotypeb#	Tissue	21nt clusters	22nt clusters	23nt clusters	24nt clusters
WT_rep1	leaves (Lv; true leaves 1 &2, 25DAG)	195	112	545	11306
WT_rep2	leaves (Lv; true leaves 1 &2, 25DAG)	192	207	729	11237
WT_rep3	leaves (Lv; true leaves 1 &2, 25DAG)	228	239	790	14880
clsy1-7	leaves (Lv; true leaves 1 &2, 25DAG)	179	136	64	1941
clsy2-2	leaves (Lv; true leaves 1 &2, 25DAG)	218	248	880	12152
clsy3-1	leaves (Lv; true leaves 1 &2, 25DAG)	193	124	825	10457
clsy4-1	leaves (Lv; true leaves 1 &2, 25DAG)	219	252	1318	9731
clsy1-7,clsy2-2	leaves (Lv; true leaves 1 &2, 25DAG)	198	101	31	1260
clsy3-1,clsy4-1	leaves (Lv; true leaves 1 &2, 25DAG)	197	120	538	10878
clsy1-7,clsy2-2,clsy3-1,clsy4-1	leaves (Lv; true leaves 1 &2, 25DAG)	154	32	5	207
shh1-1	leaves (Lv; true leaves 1 &2, 25DAG)	299	256	32	1984
nprd1-4 (pol-iv)	leaves (Lv; true leaves 1 &2, 25DAG)	182	35	15	550
WT_rep1	rosette (Rs; 15DAG)	157	143	428	16424
WT_rep2	rosette (Rs; 15DAG)	166	164	408	16377
WT_rep3	rosette (Rs; 15DAG)	141	125	395	15183
clsy1-7	rosette (Rs; 15DAG)	139	149	60	6373
clsy2-2	rosette (Rs; 15DAG)	137	115	319	13269
clsy3-1	rosette (Rs; 15DAG)	143	68	348	14614
clsy4-1	rosette (Rs; 15DAG)	190	269	550	18156
clsy1-7,clsy2-2	rosette (Rs; 15DAG)	152	133	31	5748
clsy3-1,clsy4-1	rosette (Rs; 15DAG)	156	115	454	13525
clsy1-7,clsy2-2,clsy3-1,clsy4-1	rosette (Rs; 15DAG)	123	26	4	46
shh1-1	rosette (Rs; 15DAG)	156	124	25	5419
nprd1-4 (pol-iv)	rosette (Rs; 15DAG)	179	34	6	51
WT_rep1	unfertilized ovules (Ov)	76	44	48	3991
WT_rep2	unfertilized ovules (Ov)	61	26	34	3553
WT_rep3	unfertilized ovules (Ov)	65	24	23	3680
clsy1-7	unfertilized ovules (Ov)	74	28	6	2590
clsy2-2	unfertilized ovules (Ov)	72	29	31	3270
clsy3-1	unfertilized ovules (Ov)	94	31	16	6841
clsy4-1	unfertilized ovules (Ov)	83	46	44	4365
clsy1-7,clsy2-2	unfertilized ovules (Ov)	66	15	7	2022
clsy3-1,clsy4-1	unfertilized ovules (Ov)	110	43	50	7298
clsy1-7,clsy2-2,clsy3-1,clsy4-1	unfertilized ovules (Ov)	89	21	9	490
shh1-1	unfertilized ovules (Ov)	90	28	8	2621
nprd1-4 (pol-iv)	unfertilized ovules (Ov)	88	23	4	445
a ShortStack3.8.1 with mincov 20 and pad 100 options
b rep1, rep2, and rep3 indicate biological replicates.
# Flower data is reported in Zhou et al. 2018 PMCID: PMC6317521

### Sheet: Table S4 smRNA_cluster#_Unique
Table S4. 21-24nt small RNA clustersa
Genotypeb#	Tissue	21nt clusters	22nt clusters	23nt clusters	24nt clusters
WT_rep1	leaves (Lv; true leaves 1 &2, 25DAG)	147	111	442	7765
WT_rep2	leaves (Lv; true leaves 1 &2, 25DAG)	151	163	589	7880
WT_rep3	leaves (Lv; true leaves 1 &2, 25DAG)	200	245	723	10723
clsy1-7	leaves (Lv; true leaves 1 &2, 25DAG)	135	82	47	1157
clsy2-2	leaves (Lv; true leaves 1 &2, 25DAG)	175	197	689	8359
clsy3-1	leaves (Lv; true leaves 1 &2, 25DAG)	157	138	630	7332
clsy4-1	leaves (Lv; true leaves 1 &2, 25DAG)	171	207	1017	6583
clsy1-7,clsy2-2	leaves (Lv; true leaves 1 &2, 25DAG)	165	70	23	929
clsy3-1,clsy4-1	leaves (Lv; true leaves 1 &2, 25DAG)	160	118	459	7991
clsy1-7,clsy2-2,clsy3-1,clsy4-1	leaves (Lv; true leaves 1 &2, 25DAG)	113	40	7	190
shh1-1	leaves (Lv; true leaves 1 &2, 25DAG)	241	134	31	1144
nprd1-4 (pol-iv)	leaves (Lv; true leaves 1 &2, 25DAG)	142	40	16	500
WT_rep1	rosette (Rs; 15DAG)	132	176	389	11620
WT_rep2	rosette (Rs; 15DAG)	119	167	362	11375
WT_rep3	rosette (Rs; 15DAG)	105	139	342	10349
clsy1-7	rosette (Rs; 15DAG)	107	130	40	4108
clsy2-2	rosette (Rs; 15DAG)	100	116	254	8863
clsy3-1	rosette (Rs; 15DAG)	112	83	302	9884
clsy4-1	rosette (Rs; 15DAG)	152	300	491	13132
clsy1-7,clsy2-2	rosette (Rs; 15DAG)	118	138	32	3820
clsy3-1,clsy4-1	rosette (Rs; 15DAG)	121	119	385	9615
clsy1-7,clsy2-2,clsy3-1,clsy4-1	rosette (Rs; 15DAG)	88	35	7	48
shh1-1	rosette (Rs; 15DAG)	110	111	34	3754
nprd1-4 (pol-iv)	rosette (Rs; 15DAG)	140	43	7	52
WT_rep1	unfertilized ovules (Ov)	53	40	33	2924
WT_rep2	unfertilized ovules (Ov)	40	30	30	2614
WT_rep3	unfertilized ovules (Ov)	40	25	26	2691
clsy1-7	unfertilized ovules (Ov)	50	26	13	1987
clsy2-2	unfertilized ovules (Ov)	49	30	25	2396
clsy3-1	unfertilized ovules (Ov)	58	29	19	4756
clsy4-1	unfertilized ovules (Ov)	60	44	33	3138
clsy1-7,clsy2-2	unfertilized ovules (Ov)	40	19	6	1649
clsy3-1,clsy4-1	unfertilized ovules (Ov)	85	46	48	5307
clsy1-7,clsy2-2,clsy3-1,clsy4-1	unfertilized ovules (Ov)	54	25	12	434
shh1-1	unfertilized ovules (Ov)	61	31	9	2049
nprd1-4 (pol-iv)	unfertilized ovules (Ov)	62	24	7	421
a ShortStack3.8.1 with mincov 20 and pad 100 options
b rep1, rep2, and rep3 indicate biological replicates.
# Flower data is reported in Zhou et al. 2018 PMCID: PMC6317521
