## Supplementary material for "The CLASSY family controls tissue-specific DNA methylation patterns in Arabidopsis": Table S13. Summary of ChIP-seq data

### Sheet: Table S13
Table S13. Summary of ChIP-seq data#
Genotype_ChIP condition	Tissue	Raw readsa	Unmapped readsb	Ratio1	Uniquely mapped readsb	Ratio2	excluded, multi-mapped readsb	Ratio3
Col_input	flower buds (stage 12 and younger)	20760684	310048	0.0149344	17219108	0.829409	3231528	0.155656
Col_IP	flower buds (stage 12 and younger)	26261983	479868	0.0182723	21635925	0.82385	4146190	0.157878
CLSY3-3xFLAG_IP	flower buds (stage 12 and younger)	25738836	557482	0.0216592	21119935	0.820547	4061419	0.157793
# Pol-IV ChIPseq data is from Zhou et al. 2018 PMCID: PMC6317521 and also used flower buds (stage 12 and younger).
a Total reads from HiSeq2500.
b Reads aligned to the TAIR10 genome using bowtie (-m 1 -v 2 --all --best --strata).
1-3 Percent of unmapped, uniquely mapped, or multimapped reads, resepectively.
