## Supplementary material for "The CLASSY family controls tissue-specific DNA methylation patterns in Arabidopsis": Table S14. ChIP analysis and summary

### Sheet: Table S14 Summary
Table S14. ChIP analysis and summary
Description	#
CLSY3 peaks	102
CLSY3 peaks overlapping with siren loci (CLSY3 w siren)	94
CLSY3 peaks overlapping with clsy3-dep 24nt-siRNA clusters (CLSY3 w c3-dep)	74
CLSY3 peaks overlapping with clsy3,clsy4-dep 24nt-siRNA clusters (CLSY3 w c34-dep)	98
CLSY3 peaks overlapping with motif1 (CLSY3 w motif1)	66
motif1 coordinates	116

### Sheet: CLSY3 peaks
Chr	Start	Stop	Peak ID
1	446875	447536	1-376
1	1618766	1619507	1-578
1	1619803	1620106	1-750
1	1621263	1622038	1-535
1	4505792	4507221	1-278
1	4618753	4620228	1-468
1	4720115	4720660	1-449
1	4720928	4721223	1-604
1	5971482	5972973	1-450
1	7026403	7026634	1-627
1	11139469	11140614	1-309
1	11618465	11619834	1-344
1	12728550	12729897	1-369
1	12741864	12742217	1-733
1	13568052	13569933	1-283
1	13925887	13926478	1-286
1	16327352	16329299	1-514
1	16818572	16820087	1-502
1	16884058	16884477	1-363
1	16884850	16885287	1-374
1	17640018	17642027	1-354
1	18225140	18226953	1-315
1	18905936	18906679	1-488
1	19576384	19577751	1-690
1	23453371	23454942	1-639
1	24425411	24426992	1-312
1	24482098	24483865	1-281
1	28964506	28966297	1-677
2	346058	347199	2-446
2	637829	639588	2-417
2	1927101	1928996	2-483
2	2604514	2605067	2-797
2	2605422	2606611	2-807
2	2865081	2867064	2-638
2	2867558	2867917	2-616
2	4105600	4109135	2-642
2	5661044	5662933	2-474
2	6975597	6975828	2-803
2	7183377	7184170	2-813
2	7204253	7206494	2-713
2	8038576	8040409	2-623
2	8403427	8404354	2-468
2	11043642	11045453	2-669
2	11047202	11047813	2-764
2	11047847	11048194	2-502
2	11992317	11993786	2-824
2	15850663	15851410	2-680
2	16031437	16031916	2-512
2	17847207	17848944	2-518
2	18593909	18594828	2-549
3	1209962	1211263	3-421
3	5779194	5780875	3-343
3	6474124	6475775	3-407
3	7420590	7421945	3-538
3	8509508	8512089	3-366
3	9706569	9708578	3-453
3	10690953	10692994	3-323
3	10747723	10749360	3-383
3	10947015	10947526	3-506
3	14315214	14315849	3-410
3	14316206	14316895	3-360
3	14728257	14730206	3-459
3	15681356	15683273	3-340
3	17842387	17843152	3-396
3	18543695	18546296	3-525
3	20030666	20032847	3-330
4	272583	273960	4-355
4	2559256	2561445	4-315
4	4103853	4106258	4-421
4	5438558	5440455	4-336
4	6031961	6032720	4-319
4	7592036	7593193	4-400
4	9162200	9163155	4-359
4	9961866	9962227	4-274
4	12433948	12435427	4-331
4	12484049	12485550	4-588
4	12841672	12843129	4-482
4	12863197	12863698	4-258
4	13902463	13903468	4-317
4	14531547	14532440	4-446
4	17636602	17638053	4-353
4	18255583	18256866	4-299
5	1410153	1411410	5-291
5	3751607	3751902	5-511
5	3752080	3753605	5-377
5	6439752	6441613	5-687
5	7639144	7641443	5-396
5	7648672	7649503	5-337
5	8824969	8826484	5-635
5	9113630	9115269	5-618
5	9800262	9801785	5-612
5	14315532	14316611	5-703
5	15983498	15984713	5-429
5	17174382	17175361	5-639
5	18636858	18637641	5-640
5	20313192	20314545	5-444
5	20771707	20772062	5-492
5	21837401	21838522	5-547
5	21846351	21847616	5-238
5	22441007	22442260	5-865
5	22705172	22707253	5-557
5	22707636	22709687	5-423

### Sheet: CLSY3 w siren
Chr	Start	Stop	Peak ID
1	446875	447536	1-376
1	4505792	4507221	1-278
1	4618753	4620228	1-468
1	4720115	4720660	1-449
1	4720928	4721223	1-604
1	5971482	5972973	1-450
1	7026403	7026634	1-627
1	11139469	11140614	1-309
1	11618465	11619834	1-344
1	12741864	12742217	1-733
1	13568052	13569933	1-283
1	13925887	13926478	1-286
1	16327352	16329299	1-514
1	16818572	16820087	1-502
1	16884058	16884477	1-363
1	16884850	16885287	1-374
1	17640018	17642027	1-354
1	18225140	18226953	1-315
1	18905936	18906679	1-488
1	19576384	19577751	1-690
1	23453371	23454942	1-639
1	24425411	24426992	1-312
1	24482098	24483865	1-281
1	28964506	28966297	1-677
2	346058	347199	2-446
2	637829	639588	2-417
2	1927101	1928996	2-483
2	2865081	2867064	2-638
2	2867558	2867917	2-616
2	4105600	4109135	2-642
2	5661044	5662933	2-474
2	7183377	7184170	2-813
2	7204253	7206494	2-713
2	8038576	8040409	2-623
2	8403427	8404354	2-468
2	11043642	11045453	2-669
2	11047202	11047813	2-764
2	11047847	11048194	2-502
2	11992317	11993786	2-824
2	15850663	15851410	2-680
2	16031437	16031916	2-512
2	17847207	17848944	2-518
2	18593909	18594828	2-549
3	1209962	1211263	3-421
3	5779194	5780875	3-343
3	7420590	7421945	3-538
3	8509508	8512089	3-366
3	9706569	9708578	3-453
3	10690953	10692994	3-323
3	10747723	10749360	3-383
3	10947015	10947526	3-506
3	14315214	14315849	3-410
3	14316206	14316895	3-360
3	14728257	14730206	3-459
3	15681356	15683273	3-340
3	17842387	17843152	3-396
3	18543695	18546296	3-525
3	20030666	20032847	3-330
4	272583	273960	4-355
4	2559256	2561445	4-315
4	4103853	4106258	4-421
4	5438558	5440455	4-336
4	6031961	6032720	4-319
4	7592036	7593193	4-400
4	9162200	9163155	4-359
4	9961866	9962227	4-274
4	12433948	12435427	4-331
4	12484049	12485550	4-588
4	12841672	12843129	4-482
4	12863197	12863698	4-258
4	13902463	13903468	4-317
4	14531547	14532440	4-446
4	17636602	17638053	4-353
4	18255583	18256866	4-299
5	1410153	1411410	5-291
5	3751607	3751902	5-511
5	3752080	3753605	5-377
5	6439752	6441613	5-687
5	7639144	7641443	5-396
5	7648672	7649503	5-337
5	8824969	8826484	5-635
5	9113630	9115269	5-618
5	9800262	9801785	5-612
5	14315532	14316611	5-703
5	15983498	15984713	5-429
5	17174382	17175361	5-639
5	18636858	18637641	5-640
5	20313192	20314545	5-444
5	20771707	20772062	5-492
5	21837401	21838522	5-547
5	21846351	21847616	5-238
5	22441007	22442260	5-865
5	22705172	22707253	5-557
5	22707636	22709687	5-423

### Sheet: CLSY3 w c3-dep
Chr	Start	Stop	Peak ID
1	446875	447536	1-376
1	4505792	4507221	1-278
1	4618753	4620228	1-468
1	4720115	4720660	1-449
1	4720928	4721223	1-604
1	7026403	7026634	1-627
1	11139469	11140614	1-309
1	11618465	11619834	1-344
1	12728550	12729897	1-369
1	12741864	12742217	1-733
1	13925887	13926478	1-286
1	16884058	16884477	1-363
1	16884850	16885287	1-374
1	17640018	17642027	1-354
1	18225140	18226953	1-315
1	18905936	18906679	1-488
1	19576384	19577751	1-690
1	23453371	23454942	1-639
1	24425411	24426992	1-312
1	24482098	24483865	1-281
2	346058	347199	2-446
2	637829	639588	2-417
2	1927101	1928996	2-483
2	2865081	2867064	2-638
2	2867558	2867917	2-616
2	7183377	7184170	2-813
2	8038576	8040409	2-623
2	8403427	8404354	2-468
2	11043642	11045453	2-669
2	11992317	11993786	2-824
2	15850663	15851410	2-680
2	16031437	16031916	2-512
2	17847207	17848944	2-518
2	18593909	18594828	2-549
3	1209962	1211263	3-421
3	7420590	7421945	3-538
3	8509508	8512089	3-366
3	9706569	9708578	3-453
3	10690953	10692994	3-323
3	10747723	10749360	3-383
3	14315214	14315849	3-410
3	14316206	14316895	3-360
3	14728257	14730206	3-459
3	15681356	15683273	3-340
3	17842387	17843152	3-396
3	18543695	18546296	3-525
3	20030666	20032847	3-330
4	272583	273960	4-355
4	4103853	4106258	4-421
4	5438558	5440455	4-336
4	6031961	6032720	4-319
4	7592036	7593193	4-400
4	9162200	9163155	4-359
4	9961866	9962227	4-274
4	13902463	13903468	4-317
4	14531547	14532440	4-446
4	17636602	17638053	4-353
5	3751607	3751902	5-511
5	3752080	3753605	5-377
5	6439752	6441613	5-687
5	7639144	7641443	5-396
5	8824969	8826484	5-635
5	9113630	9115269	5-618
5	9800262	9801785	5-612
5	14315532	14316611	5-703
5	15983498	15984713	5-429
5	17174382	17175361	5-639
5	18636858	18637641	5-640
5	20313192	20314545	5-444
5	20771707	20772062	5-492
5	21837401	21838522	5-547
5	21846351	21847616	5-238
5	22705172	22707253	5-557
5	22707636	22709687	5-423

### Sheet: CLSY3 w c34-dep
Chr	Start	Stop	Peak ID
1	446875	447536	1-376
1	4505792	4507221	1-278
1	4618753	4620228	1-468
1	4720115	4720660	1-449
1	4720928	4721223	1-604
1	5971482	5972973	1-450
1	7026403	7026634	1-627
1	11139469	11140614	1-309
1	11618465	11619834	1-344
1	12728550	12729897	1-369
1	12741864	12742217	1-733
1	13568052	13569933	1-283
1	13925887	13926478	1-286
1	16327352	16329299	1-514
1	16818572	16820087	1-502
1	16884058	16884477	1-363
1	16884850	16885287	1-374
1	17640018	17642027	1-354
1	18225140	18226953	1-315
1	18905936	18906679	1-488
1	19576384	19577751	1-690
1	23453371	23454942	1-639
1	24425411	24426992	1-312
1	24482098	24483865	1-281
1	28964506	28966297	1-677
2	346058	347199	2-446
2	637829	639588	2-417
2	1927101	1928996	2-483
2	2604514	2605067	2-797
2	2605422	2606611	2-807
2	2865081	2867064	2-638
2	2867558	2867917	2-616
2	4105600	4109135	2-642
2	5661044	5662933	2-474
2	6975597	6975828	2-803
2	7183377	7184170	2-813
2	7204253	7206494	2-713
2	8038576	8040409	2-623
2	8403427	8404354	2-468
2	11043642	11045453	2-669
2	11047202	11047813	2-764
2	11047847	11048194	2-502
2	11992317	11993786	2-824
2	15850663	15851410	2-680
2	16031437	16031916	2-512
2	17847207	17848944	2-518
2	18593909	18594828	2-549
3	1209962	1211263	3-421
3	5779194	5780875	3-343
3	7420590	7421945	3-538
3	8509508	8512089	3-366
3	9706569	9708578	3-453
3	10690953	10692994	3-323
3	10747723	10749360	3-383
3	10947015	10947526	3-506
3	14315214	14315849	3-410
3	14316206	14316895	3-360
3	14728257	14730206	3-459
3	15681356	15683273	3-340
3	17842387	17843152	3-396
3	18543695	18546296	3-525
3	20030666	20032847	3-330
4	272583	273960	4-355
4	2559256	2561445	4-315
4	4103853	4106258	4-421
4	5438558	5440455	4-336
4	6031961	6032720	4-319
4	7592036	7593193	4-400
4	9162200	9163155	4-359
4	9961866	9962227	4-274
4	12433948	12435427	4-331
4	12484049	12485550	4-588
4	12841672	12843129	4-482
4	12863197	12863698	4-258
4	13902463	13903468	4-317
4	14531547	14532440	4-446
4	17636602	17638053	4-353
4	18255583	18256866	4-299
5	1410153	1411410	5-291
5	3751607	3751902	5-511
5	3752080	3753605	5-377
5	6439752	6441613	5-687
5	7639144	7641443	5-396
5	7648672	7649503	5-337
5	8824969	8826484	5-635
5	9113630	9115269	5-618
5	9800262	9801785	5-612
5	14315532	14316611	5-703
5	15983498	15984713	5-429
5	17174382	17175361	5-639
5	18636858	18637641	5-640
5	20313192	20314545	5-444
5	20771707	20772062	5-492
5	21837401	21838522	5-547
5	21846351	21847616	5-238
5	22441007	22442260	5-865
5	22705172	22707253	5-557
5	22707636	22709687	5-423

### Sheet: CLSY3 w motif1
Chr	Start	Stop	Peak ID
1	446876	447536	1-376
1	4505793	4507221	1-278
1	4618754	4620228	1-468
1	4720116	4720660	1-449
1	5971483	5972973	1-450
1	11139470	11140614	1-309
1	11618466	11619834	1-344
1	12728551	12729897	1-369
1	13568053	13569933	1-283
1	16327353	16329299	1-514
1	16818573	16820087	1-502
1	17640019	17642027	1-354
1	18225141	18226953	1-315
1	18905937	18906679	1-488
1	19576385	19577751	1-690
1	23453372	23454942	1-639
1	24425412	24426992	1-312
1	24482099	24483865	1-281
1	28964507	28966297	1-677
2	346059	347199	2-446
2	637830	639588	2-417
2	1927102	1928996	2-483
2	4105601	4109135	2-642
2	7183378	7184170	2-813
2	7204254	7206494	2-713
2	8038577	8040409	2-623
2	11043643	11045453	2-669
2	11047848	11048194	2-502
2	11992318	11993786	2-824
2	15850664	15851410	2-680
2	17847208	17848944	2-518
2	18593910	18594828	2-549
3	1209963	1211263	3-421
3	5779195	5780875	3-343
3	8509509	8512089	3-366
3	9706570	9708578	3-453
3	10690954	10692994	3-323
3	14728258	14730206	3-459
3	15681357	15683273	3-340
3	17842388	17843152	3-396
3	18543696	18546296	3-525
3	20030667	20032847	3-330
4	272584	273960	4-355
4	2559257	2561445	4-315
4	4103854	4106258	4-421
4	5438559	5440455	4-336
4	7592037	7593193	4-400
4	12433949	12435427	4-331
4	12484050	12485550	4-588
4	12841673	12843129	4-482
4	13902464	13903468	4-317
4	17636603	17638053	4-353
5	3752081	3753605	5-377
5	6439753	6441613	5-687
5	7639145	7641443	5-396
5	7648673	7649503	5-337
5	8824970	8826484	5-635
5	9113631	9115269	5-618
5	9800263	9801785	5-612
5	14315533	14316611	5-703
5	18636859	18637641	5-640
5	21837402	21838522	5-547
5	21846352	21847616	5-238
5	22441008	22442260	5-865
5	22705173	22707253	5-557
5	22707637	22709687	5-423

### Sheet: motif1 coordinates
Chr	Start	Stop	Strand
1	28965335	28965353	+
1	28965346	28965364	+
1	28965357	28965375	+
1	24482747	24482765	-
1	24482736	24482754	-
1	24482725	24482743	-
1	24426337	24426355	+
1	24426348	24426366	+
1	23453824	23453842	+
1	19576823	19576841	+
1	19576834	19576852	+
1	18905961	18905979	+
1	18905972	18905990	+
1	18225796	18225814	-
1	17641196	17641214	-
1	16819355	16819373	+
1	16819366	16819384	+
1	16328612	16328630	-
1	13568463	13568481	+
1	13568474	13568492	+
1	13568485	13568503	+
1	12729096	12729114	+
1	11618953	11618971	-
1	11618942	11618960	-
1	11140314	11140332	+
1	11140325	11140343	+
1	11140336	11140354	+
1	5972316	5972334	-
1	5972305	5972323	-
1	4720608	4720626	+
1	4720619	4720637	+
1	4619790	4619808	+
1	4506294	4506312	+
1	4506305	4506323	+
1	447512	447530	+
5	22708488	22708506	+
5	22709384	22709402	+
5	22705815	22705833	+
5	22705826	22705844	+
5	22441725	22441743	-
5	22441714	22441732	-
5	21847150	21847168	-
5	21847139	21847157	-
5	21838254	21838272	-
5	21838243	21838261	-
5	18636886	18636904	-
5	14316096	14316114	+
5	14316107	14316125	+
5	9800809	9800827	-
5	9114405	9114423	-
5	8826316	8826334	+
5	7648928	7648946	-
5	7640156	7640174	-
5	7640145	7640163	-
5	6440845	6440863	+
5	6440856	6440874	+
5	3752902	3752920	+
3	20031485	20031503	+
3	20031507	20031525	+
3	18545059	18545077	-
3	18545048	18545066	-
3	17842979	17842997	+
3	17842990	17843008	+
3	15682080	15682098	+
3	15682091	15682109	+
3	15682102	15682120	+
3	14729061	14729079	+
3	14729072	14729090	+
3	14729083	14729101	+
3	10691962	10691980	-
3	10691951	10691969	-
3	10691940	10691958	-
3	9707775	9707793	-
3	9707764	9707782	-
3	8510461	8510479	-
3	8510450	8510468	-
3	5779926	5779944	+
3	5779937	5779955	+
3	5779948	5779966	+
3	1210290	1210308	+
2	18594003	18594021	+
2	17847854	17847872	+
2	15850830	15850848	+
2	11992681	11992699	-
2	11048070	11048088	-
2	11044924	11044942	-
2	11044913	11044931	-
2	11044902	11044920	-
2	8039529	8039547	+
2	8039540	8039558	+
2	7205189	7205207	-
2	7205178	7205196	-
2	7184070	7184088	+
2	4106154	4106172	+
2	1927736	1927754	-
2	638979	638997	-
2	638968	638986	-
2	638280	638298	-
2	346367	346385	+
2	346378	346396	+
4	17637163	17637181	-
4	13903150	13903168	-
4	12842587	12842605	-
4	12842576	12842594	-
4	12484509	12484527	-
4	12484498	12484516	-
4	12434923	12434941	-
4	7592989	7593007	+
4	5439558	5439576	+
4	4105458	4105476	-
4	4105435	4105453	-
4	4105424	4105442	-
4	2559989	2560007	+
4	2560996	2561014	+
4	273543	273561	+
