## Supplementary material for "The CLASSY family controls tissue-specific DNA methylation patterns in Arabidopsis": Table S15. Primers table

### Sheet: Table S15
Table S15. Primers used in this study.
Constructs#	Primer IDs	Seqences (5'>3')	Product Description	Product Size
proCLSY1::GUS	JL115 forward	GGGGACAACTTTGTATAGAAAAGTTGCCGTACCTTTTCCATCCTTCTCTGAA	proCLSY1	2,785 bp
	JL116 reverse	GGGGACTGCTTTTTTGTACAAACTTGCTTTTTTCTTTCCCTTCAAGATCAC
proCLSY2+5'UTR::GUS	JL117 forward	GGGGACAACTTTGTATAGAAAAGTTGCCATGAGCTTGTTCATTGAGAGTGAC	proCLSY2+5'UTR	1,902 bp
	JL655 reverse	GGGGACTGCTTTTTTGTACAAACTTGCATTTTTTTATAACTTTTGGGCCAAT
proCLSY3+5'UTR::GUS	JL119* forward	GGGGACAACTTTGTATAGAAAAGTTGCCAAAGGTTTTTGATTTTAAATTGGGA	proCLSY3+5'UTR	1,746 bp
	JL658 reverse	GGGGACTGCTTTTTTGTACAAACTTGCTAAAGCAAACACAAAGATCTGAAAA
proCLSY4::GUS	JL109 forward	GGGGACAACTTTGTATAGAAAAGTTGCCGAAATCGGAAGAAAAGAGCTAAAA	proCLSY4	1,885 bp
	JL110 reverse	GGGGACTGCTTTTTTGTACAAACTTGCGGCTGAAGAGAGAAATCGAAAA
proCLSY3+5'UTR::CLSY3-3xFLAG	JP8035* forward	CACCATCGCTCGCACCAATAATA	proCLSY3+5'UTR::CLSY3	6,047 bp
	JP8036 reverse	TGGCATAAGTATGCTGAAA
# note, CLSY1 and CLSY4 lack an annotated 5'UTR.
* note, JL119 is 94bp upstream of JP8035
